# Semantic-Aware Graph Embedding Approach Uncovers LC-61, a Potent Anti–*Leishmania infantum* Compound

**DOI:** 10.1101/2025.11.19.687645

**Authors:** Vinícius Alexandre Fiaia Costa, Alexandra Maria dos Santos Carvalho, Rafael Consolin Chelucci, Felipe da Silva Mendonça de Melo, Gustavo Santos Sandes Felizardo, Clarissa Alves Carneiro Bernardes, Holli-Joi Martin, Rodolpho de Campos Braga, Sébastien Charneau, Eugene N. Muratov, Adriano Defini Andricopulo, Izabela Marques Dourado Bastos, Bruno Junior Neves

**Affiliations:** Laboratory of Cheminformatics, Faculty of Pharmacy, Federal University of Goiás, Goiânia, Brazil; Pathogen-Host Interface Laboratory, Department of Cell Biology, Institute of Biological Sciences, University of Brasilia, Brasilia, Brazil; Laboratory of Medicinal and Computational Chemistry, Sao Carlos Institute of Physics, University of Sao Paulo, IFSC – USP, 13566-590, Sao Carlos, SP, Brazil; Laboratory for Molecular Modeling, UNC Eshelman School of Pharmacy, University of North Carolina at Chapel Hill, North Carolina, USA; Laboratory of Protein Chemistry and Biochemistry, Department of Cell Biology, Institute of Biological Sciences, University of Brasilia, Brasilia, Brazil; InsilicAll Ltda, São Paulo, Brazil

**Keywords:** Visceral leishmaniasis, drug discovery, graph neural networks, embeddings, and counterfactuality

## Abstract

Visceral leishmaniasis caused by *Leishmania infantum* remains a lethal disease with few therapeutic options, necessitating innovative computational methods approaches to accelerate drug discovery. Here, we present a semantic-aware graph neural network (GNN) framework that features holistic mechanisms to capture long-range molecular interactions and the chemical semantics of antileishmanial compounds. Across two classificatory antileishmanial datasets, our holistic GNNs demonstrated significant improvements in predictive performance, with area under the receiver operating characteristic curve (AUROC) increases of 2.2–29.2% on the unbalanced dataset (1 µM threshold) and 3.4–22.5% on the balanced dataset (10 µM threshold) compared to default GNNs. Subsequently, the framework was applied to screen a library of approximately 1.3 million compounds, pinpointing LC-61 as a potent antileishmanial agent with nanomolar activity against intracellular *L. infantum* (IC_50_ = 0.076 µM) and minimal cytotoxicity to macrophages (THP-1 CC_50_ = 157 µM). A comprehensive *in vitro* ADME profiling revealed that LC-61 combines high solubility at both acidic and physiological pH (>28 µg/mL), balanced lipophilicity (eLogD = 4.07), and favorable passive permeability (PAMPA = 4.86 × 10^-6^ cm/s), while exhibiting lower microsomal stability. Overall, our semantic-aware GNN framework effectively accelerated the discovery of LC-61, a novel and biologically validated hit suitable for hit-to-lead optimization.
