## Supplementary material for "Semantic-Aware Graph Embedding Approach Uncovers LC-61, a Potent Anti–*Leishmania infantum* Compound": File S1

### Sheet: Signature
		Summary Report (Final)
Study Name:	Kinetic Solubility Assay (KS)
Study Number:	ADME_Lote_01 Prof. Bruno Junior Neves (FF_UFG)
Study Initiation Date:	2025-09-29
Study Completion Date:	2025-10-03
Key Personnel:	Michelan-Duarte, S., Chelucci, R. C.
Study Director:	Andricopulo, A. D.
Prepared by	Michelan-Duarte, S.; Chelucci, R. C.
Reviewed by:	Michelan-Duarte, S.
Testing Facility:	LQMC/IFSC/USP
Sponsor:	-

### Sheet: Calculation
Kinetic Solubility Assay (KS)
Batch No.	External Id	Molecular Formula	Salt	Molecular Weight	Kinetic Solubility pH 2.0			Kinetic Solubility pH 7.4			Test Comment
					(µM)	(μg/mL)	LogS	(µM)	(μg/mL)	LogS
Amiodarone	Amiodarone	C25H29I2NO3	HCl	681.78	> 79,93	> 54,5	-4.1	0.24	0.16	-6.62	645,95 > 100,10 m/z transition used to quantify
Diclofenac	Diclofenac	C14H11Cl2NO2	-	296.15	5.25	1.56	-5.28	> 91,15	> 26,99	-4.04
Chloramphenicol	Chloramphenicol	C11H12Cl2N2O5	-	323.13	103.73	33.52	-3.98	121.56	39.28	-3.92
Itraconazole	Itraconazole	C35H38Cl2N8O4	-	705.64	35.93	25.36	-4.44	0.07	0.05	-7.18
73055423	LC-60	C23H27FN4	-	378.5	> 85,1	> 32,21	-4.07	> 79,34	> 30,03	-4.1	379,15 > 311,25 m/z transition used to quantify
49635071	LC-61	C21H28FN3	-	341.47	> 83,01	> 28,35	-4.08	> 82,52	> 28,18	-4.08	342,15 > 150,15 m/z transition used to quantify
79118598	LC-74	C16H17ClN4O	-	316.79	87.05	27.58	-4.06	103.57	32.81	-3.98

### Sheet: Materials and Methods
1) Assay purpose
Solubility represents an important parameter during drug research and development. Determination of the aqueous solubility of the drug candidate is an important analysis as it reflects the bioavailability of the compound. Especially with oral drugs the poor solubility limits the absorption of compound from the gastrointestinal tract. Kinetic solubility is often the method of choice in drug discov…
2) Assay summary
To determine kinetic solubility, compound of interest is added to an phosphate buffered saline (pH 7.4 and pH 2.0) using a stock solution (10 mM in DMSO). After a period of vigorous shaking for 24 hours at room temperature, precipitated material is removed by centrifugation. Compound concentration in the resulting filtrate/supernatant is then determined by LC-MS/MS. Quantitation is achieved by li…
3) Number of replicates and independent assays
a. Replicates per assay: 2
b. Independent assays: 1
4) Duration (from preparation to delivery of the results): 1 week
5) Maximum number of compounds per assay: 24 (20 compounds + 4 controls)
6) Potential hazards/toxicity: none
7) Personal Protective Equipment (PPE): lab coat and gloves
8) Materials
a. Equipment:
- Ascentis Express C18 HPLC Column (3cm x 2.1mm, 5µM)
- 96 well plates (v bottom - 500µL)
- 96 well plates (flat bottom - 360µL)
- Incubator with humidity control, set to 25°C
- Silicone sealing mat for 2mL 96 round well deep plates
- Multichannel Manual Pipettes (200µL; 1000µL)
- Single Channel Manual Pipettes (10 µL; 100 µL)
- 96 well plates
- Liquid Chromatograph Mass Spectrometer (Shimadzu LCMS-8045)
b. Chemicals:
- Acetonitrile for HPLC ≥ 99.9 %
- Methanol for HPLC
- HPLC (type 1) water
- Dimethyl sulfoxide (DMSO)
c. Reagents:
- Test compound stock in DMSO (10mM)
- Phosphate Buffer Saline (PBS) pH 7.4
- Phosphate Buffer Saline (PBS) pH 2.0
d. Control compounds:
	Classification		Value (µM)
	pH 7.4	pH 2.0	pH 7.4	pH 2.0
Amiodarone·HCl	Low	High	0.43	82.30
Diclofenac	High	Low	180.28	7.62
Chloramphenicol	High	High	80.32	71.55
Itraconazole	Low	Low	0.37	0.52
9) Experimental procedure
Preparation of standard solutions
1. Prepare standards solution by adding 5µL (stock solution at 10mM) of each sample and controls into corresponding position on the initial dilution plate.
2. After adding the 5µL aliquots of samples and controls to the plate, 95 µL of DMSO should be added to each aliquot using a multichannel pipette. The final concentration should be 0.5mM.
3. Seal the plate and add to a vortex mixer for one minute to ensure a homogeneous solution.
4. 10µL of each diluted compound is removed from initial dilution plate and pipetted into the same well position in a 96 well V-bottom plate (500µL); this plate is the standard plate.
5. Add 90µL of 50:50 acetonitrile:water to the wells with diluted compounds in the standard plate; the plate sealed and vortex mixed as previously.
6. Add the standard plate containing samples and standards at 50µM to the autosampler SIL-20A; set the LCMS-8045 to the method detailed below (injection volume 5µL, 4µL, 2µL, 0.2µL and 0.1µL).
7. The area values obtained for the standard compounds should be plotted on a scatter plot (X axis - concentration vs. Y axis - area).
Preparation of solubility samples
8. Prepare solubility samples by adding 5µL (stock solution at 10mM) of each sample and controls into corresponding position on the incubation plate; all solubility samples are prepared in duplicate.
9. To each sample in the plate(s) 195 µL of PBS pH 7.4 and 2.0 should be added using a multichannel pipette. The plate(s) are then sealed and vortex mixed for 24±1 hour (200 rpm, room temp.).
10. After the incubation time, the plate should be centrifuged (3000 RPM, 15 min, room temp.).
11. Remove 100µl from each well in the incubation plate (using a multichannel pipette) and placed into the corresponding well on a new 96 well V-bottom (500µL) plate.
12. Add the plate containing the incubated samples and standards to the autosampler SIL-20A; set the LCMS-8045 to the method detailed below (injection volume 5µL).
10) LCMS Method
- A suitable UHPLC for the assay is a Shimadzu Prominence UFLC with the following components:
Component		Model used
Degassing Unit		DGU-20A5
Solvent Delivery Unit		2 x LC-20AD binary pumps
Autosampler		SIL-20A
Column oven		CTO-20A
Detector		-
System Controller		CBM-20A
Mass spectrometer		LCMS-8045 Triple Quadrupole LC/MS Systems with ESi probe
- The HPLC system should set-up with the following conditions:
Parameter		Value
Mobile phase component A		HPLC water plus 0.05% formic acid
Mobile phase component B		HPLC acetonitrile plus 0.05% formic acid
Flow rate		0.6 ml/min
Gradient program		Initial: 98% A, 2% B
		At 1.2 mins: 2% A, 98% B
		At 2.0 mins: 2% A, 98% B
		Re-equilibration time: 0.6 min
Autosampler injection volume		Between 0.2 and 5 µL
Sampling speed		1 µL/sec
Column		Ascentis Express C18 HPLC Column (3cm x 2.1mm, 5µM)
Column oven		50°C
Mass spectrometer polarity		switching between +ve and -ve
Source		ESi
11) Data analysis and calculations
The area of each test compounds and controls in the standart plate is recorded, the three injections volumes are ploted against the known concentration (x axis - concentration vs. y axis - area). The resulting equation for this line, y = mx + b, is used to calculate the concentration (uM) values for the test compounds and controls. The area obtained for each incubated test compound and controls i…
12) Acceptance criteria
- Control values should be within the 99% confidence limits for the assay to be accepted.
- R2 of standard curve > 0.90
13) Classification criteria criteria [1]
< 10µg/mL - Low solubility
10-60µg/mL Moderate solubility
> 60µg/mL High solubility
13) Peak acceptance criteria:
No peak or failed tune				Invalidate (NV) – note as “no peak”or “failed tune”
Peak intensity below 102				Invalidate (NV) – note as “weak peak”
Peak intensity is borderline intensity, or <103				Accept if good peak shape – no comment
Mass spec tune is weak and peak is not real looking				Invalidate (NV) – note as “weak tune”
Mass spec tune weak, but peaks appear real and intensity is acceptable				Accept – no comment
2 peaks present, and >20% of each other, and separated by >0.3 min				Invalidate (NV) – note as “multiple peaks”
2 peaks are present at similar intensities, and are separated by <0.3 min				Accept and integrate as 1 peak – no comment
Peak has broad amorphous shape, and does not appear real				Invalidate (NV) – note as “poor peak shape”
Peak RT is <0.2min				Invalidate (NV) – note as “retains too early”
Reference:
[1] Kerns, E. and Di, L. (2008) Drug-like properties: concepts, structure design and methods: from ADME to toxicity optimization. Academic Press.
