## Supplementary material for "Semantic-Aware Graph Embedding Approach Uncovers LC-61, a Potent Anti–*Leishmania infantum* Compound": File S2

### Sheet: Signature
		Summary Report (Final)
Study Name:	Determination of Experimental LogD (eLogD)
Study Number:	ADME_Lote_01 Prof. Bruno Junior Neves (FF_UFG)
Study Initiation Date:	2025-09-17
Study Completion Date:	2025-09-19
Key Personnel:	Michelan-Duarte, S., Chelucci, R. C.
Study Director:	Andricopulo, A. D.
Prepared by	Michelan-Duarte, S.; Chelucci, R. C.
Reviewed by:	Michelan-Duarte, S.
Testing Facility:	LQMC/IFSC/USP
Sponsor:	-

### Sheet: Summary
Summary
Batch No.	External Id	LogD 7.4 (Oct/buff)	Test Date	Comments
LC-60	LC-60	4.45	2025-09-19
LC-61	LC-61	4.07	2025-09-19
LC-74	LC-74	2.39	2025-09-19

### Sheet: Raw Data
Calibration Graph
Reference Substances	Replicate	Retention Time (min.)	Average Retention Time (min.)	Log D theoretical
Acyclovir	1	0.186	0.1935	-1.86
	2	0.201
Atenolol	1	0.465	0.6305	0.16
	2	0.796
Antipyrine	1	1.089	1.2475	0.38
	2	1.406
Fluconazole	1	1.557	1.649	0.5
	2	1.741
Prednisone	1	2.492	2.5545	1.46
	2	2.617
Ketoconazole	1	3.68	3.7195	3.83
	2	3.759
Tolnaftate	1	4.14	4.171	5.4
	2	4.202
Amiodarone	1	4.953	4.9785	6.1
	2	5.004
Control Compounds
External Id	Replicate	Retention Time (min.)	Average Retention Time (min.)	Calculated eLogD	ScienceCloud eLogD	Difference (calculated - literature eLogD)
Chloramphenicol	1	1.831	1.9165	1.24754	1.14	0.107537		Slope =	1.57128
	2	2.002						y-intercept =	-1.76381
Loratadine	1	3.912	3.947	4.43801	4.4	0.0380129		R squared =	0.959536
	2	3.982
Test Compounds
Batch No.	External Id	Replicate	Retention Time (min.)	Average Retention Time (min.)	Calculated eLogD
LC-60	LC-60	1	3.996	3.9575	4.45451
		2	3.919
LC-61	LC-61	1	3.757	3.7135	4.07112
		2	3.67
LC-74	LC-74	1	2.71	2.6455	2.393
		2	2.581
