## Supplementary material for "Semantic-Aware Graph Embedding Approach Uncovers LC-61, a Potent Anti–*Leishmania infantum* Compound": File S3

### Sheet: Signature
		Summary Report (Final)
Study Name:	Parallel artificial membrane permeability assay (PAMPA)
Study Number:	ADME_Lote_01 Prof. Bruno Junior Neves (FF_UFG)
Study Initiation Date:	2025-09-22
Study Completion Date:	2025-09-25
Key Personnel:	Michelan-Duarte, S.; Chelucci, R. C.
Study Director:	Andricopulo, A. D.
Prepared by	Michelan-Duarte, S.; Chelucci, R. C.
Reviewed by:	Michelan-Duarte, S.
Testing Facility:	LQMC/IFSC/USP
Sponsor:	-

### Sheet: Summary
Summary
*Batch No.	External Id	Mean Pe (10-6 cm/s)	Mean Recovery %	Classification	Test Comment
Nadolol	Nadolol	0.12	87.34	Low Permeability			Classification Criteria
Metoprolol	Metoprolol	2.65	93.03	High Permeability			Pe > 1.5 * 10-6 cm/s → High Permeability
LC-60	LC-60	6.36	96.38	High Permeability
LC-61	LC-61	4.86	93.75	High Permeability
LC-74	LC-74	10.85	91.15	High Permeability

### Sheet: Means
		Raw			Normalized
Batch No.	External Id	Mean peak area ratio (analyte/IS) Acceptor	Mean peak area ratio (analyte/IS) Donor	Mean peak area ratio (analyte/IS) T0min	Mean peak area ratio (analyte/IS) Acceptor	Mean peak area ratio (analyte/IS) Donor	Mean peak area ratio (analyte/IS) T0min	Mean equilibrium concentration (Cequil)	Mean Pe (10-6 cm/s)	CV%	Mean Recovery %	*Test Date (dd-mmm-yyyy)	Test Comment
Nadolol	Nadolol	0.31	12.76	9.52	0.03	14.04	1	8.44	0.12	10.45	87.34	2025-09-25
Metoprolol	Metoprolol	7.77	11.08	15.11	0.52	7.4	1	4.65	2.65	12.84	93.03	2025-09-25
LC-60	LC-60	5.89	3.62	10.48	0.58	3.63	1	2.41	6.36	18.03	96.38	2025-09-25
LC-61	LC-61	14.84	11.82	18.45	0.81	6.4	1	4.17	4.86	18.42	93.75	2025-09-25
LC-74	LC-74	12.03	4.49	5.43	2.26	8.32	1	5.9	10.85	21.89	91.15	2025-09-25
