## Supplementary material for "Semantic-Aware Graph Embedding Approach Uncovers LC-61, a Potent Anti–*Leishmania infantum* Compound": File S4

### Sheet: Signature
		Summary Report (Final)
Study Name:	Metabolic Stability in Mouse Liver Microsomes
Study Number:	ADME_Lote_01 Prof. Bruno Junior Neves (FF_UFG)
Study Initiation Date:	2025-10-20
Study Completion Date:	2025-10-24
Key Personnel:	Michelan-Duarte, S.; Chelucci, R. C.
Study Director:	Andricopulo, A. D.
Prepared by	Michelan-Duarte, S.; Chelucci, R. C.
Reviewed by:	Michelan-Duarte, S.
Testing Facility:	LQMC/IFSC/USP
Sponsor:	-

### Sheet: Summary
Summary
		Mouse liver microsome (MsLM)
Batch No.	External Id.	R2	T1/2 (min.)	CLint(mic) (μL/min/mg)	Remaining (T=60min)	Remaining w/o NADPH (T=60min)	Classification	Test Comment
Imipramine	Imipramine	0.99	26.06	106.4	0.2112	0.9185	High clearence
Verapamil	Verapamil	0.97	25.96	106.8	0.2321	0.9531	High clearence
Warfarin	Warfarin	0.97	> 240,00	< 12,00	0.8748	1.0389	High clearence
LC-60	LC-60	0.95	23.18	119.6	0.2047	0.9632	High clearence
LC-61	LC-61	0.99	11.42	242.8	0.032	0.9349	High clearence
LC-74	LC-74	0.99	101.93	27.2	0.6873	0.9447	Moderate clearence

### Sheet: Calculation_MsLM
Raw Data in Mouse Liver Microsomes
1. Imipramine (0.5 μM) Stability in MsLM
Batch No.	External Id.	Time (min.)	Mean Analyte peak area	Mean IS peak area	Mean peak area ratio (analyte/IS)	Remaining	X axis	Y axis	Slope (K)	R2	T1/2 (min.)	CLint (mic) (μL/min/mg)
Imipramine	Imipramine	0	1.32104e+06	314820	4.18849	1	0	0	0.0266	0.9932	26.0582	106.4
		5	1.13191e+06	347706	3.25777	0.77779	5	-0.251299
		10	965612	325705	2.96929	0.708917	10	-0.344017
		20	748573	320199	2.33837	0.558285	20	-0.582886
		30	640910	341960	1.88534	0.450123	30	-0.798234
		60	275700	311445	0.884849	0.211257	60	-1.55468
		60 (w/o NADPH)	1242327	318037	3.84749	0.918586	60	-0.0849195
		Blank	-	-	-	-	-	-
2. Verapamil (0.5 μM) Stability in MsLM
Batch No.	External Id.	Time (min.)	Mean Analyte peak area	Mean IS peak area	Mean peak area ratio (analyte/IS)	Remaining	X axis	Y axis	Slope (K)	R2	T1/2 (min.)	CLint (mic) (μL/min/mg)
Verapamil	Verapamil	0	3.04359e+06	314820	9.69369	1	0	0	0.0267	0.971	25.9606	106.8
		5	2.40306e+06	347706	6.91359	0.713205	5	-0.337986
		10	2.15257e+06	325705	6.60712	0.68159	10	-0.383327
		20	1.61833e+06	320199	5.0507	0.521029	20	-0.651949
		30	1299916	341960	3.8107	0.393111	30	-0.933663
		60	700689	311445	2.25055	0.232167	60	-1.4603
		60 (w/o NADPH)	2935400	318037	9.2393	0.953126	60	-0.0480083
		Blank	-	-	-	-	-	-
3. Warfarin (0.5 μM) Stability in MsLM
Batch No.	External Id.	Time (min.)	Mean Analyte peak area	Mean IS peak area	Mean peak area ratio (analyte/IS)	Remaining	X axis	Y axis	Slope (K)	R2	T1/2 (min.)	CLint (mic) (μL/min/mg)
Warfarin	Warfarin	0	109564	314820	0.368788	1	0	0	0.0022	0.9662	315.067	8.8
		5	113560	347706	0.357541	0.969502	5	-0.0309723
		10	115380	325705	0.355173	0.963083	10	-0.0376158
		20	-	-	-	-	20
		30	127902	341960	0.349303	0.947165	30	-0.0542818
		60	112170	347706	0.322637	0.874858	60	-0.133694
		60 (w/o NADPH)	118697	318037	0.38317	1.039	60	0.038256
		Blank	-	-	-	-	-	-
4. LC-60 (0.5 μM) Stability in MsLM
Batch No.	External Id.	Time (min.)	Mean Analyte peak area	Mean IS peak area	Mean peak area ratio (analyte/IS)	Remaining	X axis	Y axis	Slope (K)	R2	T1/2 (min.)	CLint (mic) (μL/min/mg)
LC-60	LC-60	0	448485	330539	1.34649	1	0	0	0.0299	0.9532	23.1822	119.6
		5	297231	332479	1.03611	0.769487	5	-0.262031
		10	227116	329742	0.735469	0.546213	10	-0.604747
		20	177600	330216	0.591627	0.439385	20	-0.822379
		30	161370	341361	0.475636	0.353241	30	-1.0406
		60	82490	302607	0.275676	0.204737	60	-1.58603
		60 (w/o NADPH)	400495	308004	1.29699	0.963237	60	-0.0374562
		Blank	-	-	-	-	-	-
5. LC-61 (0.5 μM) Stability in MsLM
Batch No.	External Id.	Time (min.)	Mean Analyte peak area	Mean IS peak area	Mean peak area ratio (analyte/IS)	Remaining	X axis	Y axis	Slope (K)	R2	T1/2 (min.)	CLint (mic) (μL/min/mg)
LC-61	LC-61	0	1.12609e+06	324512	3.47069	1	0	0	0.0607	0.9911	11.4192	242.8
		5	695249	325831	2.13361	0.61475	5	-0.48654
		10	545970	320365	1.70333	0.490774	10	-0.711772
		20	250126	300805	0.831329	0.239528	20	-1.42908
		30	144084	310873	0.464373	0.133798	30	-2.01142
		60	33944.3	305684	0.111004	0.0319833	60	-3.44254
		60 (w/o NADPH)	852994	297084	3.24483	0.934922	60	-0.0672925
		Blank	-	-	-	-	-	-
6. LC-74 (0.5 μM) Stability in MsLM
Batch No.	External Id.	Time (min.)	Mean Analyte peak area	Mean IS peak area	Mean peak area ratio (analyte/IS)	Remaining	X axis	Y axis	Slope (K)	R2	T1/2 (min.)	CLint (mic) (μL/min/mg)
LC-74	LC-74	0	342641	324512	1.05624	1	0	0	0.0068	0.9853	101.933	27.2
		5	-	-	-	-	5
		10	301147	320365	0.978343	0.926249	10	-0.0766117
		20	267179	300805	0.890962	0.843521	20	-0.17017
		30	258482	310873	0.833414	0.789037	30	-0.236942
		60	221906	305684	0.725997	0.68734	60	-0.374926
		60 (w/o NADPH)	297458	297084	0.997877	0.944744	60	-0.0568418
		Blank	-	-	-	-	-	-
