## Supplementary material for "Semantic-Aware Graph Embedding Approach Uncovers LC-61, a Potent Anti–*Leishmania infantum* Compound": File S5

### Sheet: Signature
		Summary Report (Final)
Study Name:	Metabolic Stability in Human Liver Microsomes
Study Number:	ADME_Lote_01 Prof. Bruno Junior Neves (FF_UFG)
Study Initiation Date:	2025-10-20
Study Completion Date:	2025-10-24
Key Personnel:	Michelan-Duarte, S.; Chelucci, R. C.
Study Director:	Andricopulo, A. D.
Prepared by	Michelan-Duarte, S.; Chelucci, R. C.
Reviewed by:	Michelan-Duarte, S.
Testing Facility:	LQMC/IFSC/USP
Sponsor:	-

### Sheet: Summary
Summary
		Human liver microsome (HLM)
Batch No.	External Id.	R2	T1/2 (min.)	CLint(mic) (μL/min/mg)	Remaining (T=60min)	Remaining w/o NADPH (T=60min)	Classification	Test Comment
Imipramine	Imipramine	0.99	79.67	34.8	0.6133	0.985	Moderate clearence
Verapamil	Verapamil	0.99	26.87	103.2	0.2156	0.9619	High clearence
Warfarin	Warfarin	1	216.61	12.8	0.823	1.0887	Low clearence
LC-60	LC-60	0.99	50.59	54.8	0.4581	1.0319	Moderate clearence
LC-61	LC-61	0.98	10.68	259.6	-	1.0797	High clearence	Low peak intensity at 60 min.
LC-74	LC-74	0.99	154.03	18	0.7677	1.0034	Low clearence

### Sheet: Calculation_HLM
Raw Data in Human Liver Microsomes
1. Imipramine (0.5 μM) Stability in HLM
Batch No.	External Id.	Time (min.)	Mean Analyte peak area	Mean IS peak area	Mean peak area ratio (analyte/IS)	Remaining	X axis	Y axis	Slope (K)	R2	T1/2 (min.)	CLint (mic) (μL/min/mg)
Imipramine	Imipramine	0	1.49025e+06	371122	3.99976	1	0	0	0.0087	0.9892	79.6721	34.8
		5	-	-	-	-	5
		10	1210457	363399	3.53038	0.882647	10	-0.12483
		20	1.14518e+06	348599	3.27506	0.818815	20	-0.199897
		30	1139169	411711	2.98892	0.747276	30	-0.291321
		60	990940	382637	2.45317	0.61333	60	-0.488852
		60 (w/o NADPH)	1.48536e+06	373049	3.93997	0.985052	60	-0.0150611
		Blank	-	-	-	-	-	-
2. Verapamil (0.5 μM) Stability in HLM
Batch No.	External Id.	Time (min.)	Mean Analyte peak area	Mean IS peak area	Mean peak area ratio (analyte/IS)	Remaining	X axis	Y axis	Slope (K)	R2	T1/2 (min.)	CLint (mic) (μL/min/mg)
Verapamil	Verapamil	0	3.22563e+06	371122	8.6769	1	0	0	0.0258	0.9885	26.8662	103.2
		5	2.26059e+06	356019	6.75046	0.777981	5	-0.251054
		10	2.04926e+06	363399	5.88182	0.677871	10	-0.388798
		20	1.76938e+06	348599	5.06143	0.583323	20	-0.539015
		30	1.45941e+06	411711	3.54611	0.408684	30	-0.894814
		60	794639	382637	1.87123	0.215656	60	-1.53407
		60 (w/o NADPH)	3.12071e+06	373049	8.34652	0.961924	60	-0.0388199
		Blank	-	-	-	-	-	-
3. Warfarin (0.5 μM) Stability in HLM
Batch No.	External Id.	Time (min.)	Mean Analyte peak area	Mean IS peak area	Mean peak area ratio (analyte/IS)	Remaining	X axis	Y axis	Slope (K)	R2	T1/2 (min.)	CLint (mic) (μL/min/mg)
Warfarin	Warfarin	0	153855	392917	0.393502	1	0	0	0.0032	0.9989	216.608	12.8
		5	137606	356019	0.386776	0.982908	5	-0.0172398
		10	133788	363399	0.381829	0.970337	10	-0.0301118
		20	-	-	-	-	20
		30	144663	411711	0.359781	0.914306	30	-0.0895901
		60	145002	382637	0.323886	0.823087	60	-0.194694
		60 (w/o NADPH)	164925	373049	0.428409	1.08871	60	0.0849928
		Blank	-	-	-	-	-	-
4. LC-60 (0.5 μM) Stability in HLM
Batch No.	External Id.	Time (min.)	Mean Analyte peak area	Mean IS peak area	Mean peak area ratio (analyte/IS)	Remaining	X axis	Y axis	Slope (K)	R2	T1/2 (min.)	CLint (mic) (μL/min/mg)
LC-60	LC-60	0	408233	341056	1.19717	1	0	0	0.0137	0.9887	50.5947	54.8
		5	370761	343241	1.07953	0.901734	5	-0.103435
		10	358554	372158	0.963835	0.805093	10	-0.216798
		20	355167	366427	0.898563	0.750571	20	-0.286921
		30	299140	390720	0.766314	0.640103	30	-0.446126
		60	252346	472282	0.548518	0.458178	60	-0.780497
		60 (w/o NADPH)	407750	331181	1.23536	1.0319	60	0.0314032
		Blank	-	-	-	-	-	-
5. LC-61 (0.5 μM) Stability in HLM
Batch No.	External Id.	Time (min.)	Mean Analyte peak area	Mean IS peak area	Mean peak area ratio (analyte/IS)	Remaining	X axis	Y axis	Slope (K)	R2	T1/2 (min.)	CLint (mic) (μL/min/mg)
LC-61	LC-61	0	941565	345289	2.71425	1	0	0	0.0649	0.9844	10.6802	259.6
		5	716855	360387	1.98711	0.732105	5	-0.311832
		10	565186	355083	1.59686	0.588325	10	-0.530475
		20	369077	356830	0.920511	0.33914	20	-1.08134
		30	123782	385972	0.322219	0.118714	30	-2.13104
		60	-	-	-	-	60
		60 (w/o NADPH)	959678	326523	2.93079	1.07978	60	0.0767572
		Blank	-	-	-	-	-	-
6. LC-74 (0.5 μM) Stability in HLM
Batch No.	External Id.	Time (min.)	Mean Analyte peak area	Mean IS peak area	Mean peak area ratio (analyte/IS)	Remaining	X axis	Y axis	Slope (K)	R2	T1/2 (min.)	CLint (mic) (μL/min/mg)
LC-74	LC-74	0	291022	345289	0.841124	1	0	0	0.0045	0.9941	154.033	18
		5	300050	360387	0.833101	0.990461	5	-0.00958442
		10	282882	355083	0.798489	0.949312	10	-0.052018
		20	268580	356830	0.754913	0.897505	20	-0.108137
		30	248286	385972	0.729968	0.867849	30	-0.141737
		60	275625	434520	0.645741	0.767712	60	-0.26434
		60 (w/o NADPH)	309282	326523	0.844021	1.00344	60	0.00343869
		Blank	-	-	-	-	-	-
										,
